# COMUNET: a tool to explore and visualize intercellular communication

**DOI:** 10.1101/864686

**Authors:** Maria Solovey, Antonio Scialdone

## Abstract

Intercellular communication plays an essential role in multicellular organisms and several algorithms to analyse it from single-cell transcriptional data have been recently published, but the results are often hard to visualize and interpret. We developed COMUNET (Cell cOMmunication exploration with MUltiplex NETworks), a tool that streamlines the interpretation of the results from cell-cell communication analyses. COMUNET uses multiplex networks to represent and cluster all potential communication pathways between cell types. The algorithm also enables the search for specific patterns of communication and can perform comparative analysis between two biological conditions.

To exemplify its use, here we apply COMUNET to investigate cell communication patterns in single-cell transcriptomic datasets from mouse embryos and from an acute myeloid leukemia patient at diagnosis and after treatment. Our algorithm is available on GitHub, along with all the code to perform the analysis reported.
