## Supplemental Table 1 for "COMUNET: a tool to explore and visualize intercellular communication"

pair	cluster
WNT5A:FZD6	4
NRG1:NETO2	2
EFNB1:EPHB2	2
EPHB2:EFNB3	1
WNT2:FZD4	4
VEGFA:EPHB2	2
CXCL12:CXCR4	1
CXCL12:ACKR3	5
CER1:MRC2	3
BMP8B:PLAUR	1
APLN:APLNR	2
WNT7B:FZD4	1
L1CAM:L1CAM	6
CKLF:LRP6	2
SIRPA:CD47	3
WNT2:FZD1	7
JAG1:NOTCH3	6
CXCL12:DPP4	5
DLL1:NOTCH1	7
COPA:SORT1	2
GRN:SORT1	2
VEGFA:NRP1	2
JAG1:NOTCH1	7
WNT7B:FZD1	1
PTN:PLXNB2	5
EFNA1:EPHA4	1
DLL1:NOTCH3	6
FGFR2:FGFR3	1
SEMA4G:PLXNB2	3
LEFTY2:TDGF1	8
LEFTY1:TDGF1	3
EPHA4:EFNB3	7
VEGFA:GRIN2B	2
APELA:APLNR	3
GAS6:MERTK	3
FN1:a3b1 complex	8
LAMC1:a7b1 complex	2
WNT2:FZD3	6
FGF3:FGFR3	4
SEMA6D:PlexinA1 complex1	7
NECTIN3:PVR	4
ERBB3:NRG1	1
NRG1:LSR	3
DLK1:NOTCH1	2
FGF3:FGFR4	4
FN1:aVb5 complex	8
L1CAM:a5b1 complex	4
EFNA1:EPHA2	1
EFNA5:EPHB2	6
FGFR1:NCAM1	7
EPHB2:EFNB2	5
SEMA3F:NRP2	5
FGF3:FGFR2	4
BMP7:SLAMF1	6
IGF2:IGF1R	2
WNT2:FZD2	4
DSC2:DSG2	3
GRN:TNFRSF1A	2
NRG1:LGR4	2
DLL3:NOTCH3	6
BMP2:BMR1A ACR2A	3
EFNB1:EPHB3	2
EPHB3:EFNB3	7
DLL3:NOTCH1	7
PTN:PTPRS	5
TIMP1:FGFR2	5
BMP7:BMPR1A BMPR2	4
WNT3:FZD1	7
PLXNB2:SEMA4D	2
EFNB1:EPHA4	2
PLXNB2:SEMA4C	2
VEGFA:KDR	2
WNT5A:FZD1	7
TNFSF12:TNFRSF12A	3
FGFR3:EPHA4	2
PROS1:TYRO3	2
VEGFA:FLT1	2
DLL1:NOTCH2	4
FGFR3:NECTIN1	2
JAG1:NOTCH2	4
DLK1:NOTCH2	2
FGF5:FGFR3	5
EPHB4:EFNB3	2
DLK1:NOTCH3	2
VEGFA:FLT1 complex	2
WNT5A:FZD3	6
BMP7:ACVR 1A2B receptor	4
NECTIN3:NECTIN2	4
WNT5A:FZD5	4
BMP7:PTPRK	4
BMP7:ACVR1 BMPR2	4
FGF3:FGFR1	4
FN1:a5b1 complex	8
FGFR4:EPHA4	2
FGFR2:NECTIN1	1
FN1:aVb1 complex	8
BMP7:ACVR 1A2A receptor	4
WNT5A:FZD2	6
BMP7:BMR1A ACR2A	4
IGF2:IGF2R	2
IGF2:IDE	2
TGFB1:TGFBR3	4
EFNA1:EPHA1	1
VEGFB:FLT1	2
VEGFB:FLT1 complex	2
NODAL:NODAL receptor	3
EFNB1:EPHB4	2
BMP2:BMPR1A BMPR2	3
GAS6:TYRO3	6
FAM3C:LAMP1	8
FGF10:FGFR2	3
EFNA2:EPHA4	1
EFNA5:EPHA4	1
FGFR2:XPR1	1
FGF8:FGFR3	5
WNT5A:ROR2	6
WNT5A:PTPRK	4
FGF5:FGFR4	5
ADGRL1:NRG1	1
FGF10:FGFR1	3
DLL3:NOTCH2	1
FGF5:FGFR2	5
VEGFB:NRP1	2
FGFR2:EPHA4	1
VEGFA:NRP2	2
NECTIN3:NECTIN1	2
TTR:DDR1	0
PLXNB1:SEMA4D	1
JAM3:JAM3	6
BMP4:BMR1A ACR2A	1
LAMC1:a6b1 complex	3
BMP4:BMR1A AVR2B	1
BMP4:BMPR1A BMPR2	1
EFNB2:EPHB4	1
FGF8:FGFR4	5
BMP2:SMO	3
EFNA4:EPHA4	1
EFNA3:EPHA4	1
RSPO3:LGR4	3
BMP2:BMR1A AVR2B	3
FGF8:FGFR2	5
PDGFA:PDGFRA	1
EFNB2:EPHA4	1
EFNA3:EPHA2	1
EFNB2:EPHB3	1
EFNA4:EPHA2	3
BMP7:BMR1A AVR2B	1
FGFR1:FGFR2	1
FAM3C:CXADR	3
EFNA2:EPHA2	1
EFNA3:EPHA1	1
EFNA5:EPHA2	1
WNT3:FZD7	3
MDK:LRP1	8
MDK:SORL1	8
FGF5:FGFR1	5
EFNA4:EPHA1	3
FGF8:FGFR1	5
EFNA5:EPHA1	1
CADM1:NECTIN3	1
EFNA2:EPHA1	1
CADM1:CADM1	5
