## Supplemental Table 2 for "COMUNET: a tool to explore and visualize intercellular communication"

pair	dissimilarity
IGF2:IGF2R	0
IGF2:IDE	0
EFNB1:EPHB4	0
EFNB1:EPHB3	0.2
EFNB1:EPHA4	0.2
PROS1:TYRO3	0.2
IGF2:IGF1R	0.4
GRN:TNFRSF1A	0.4
NRG1:LGR4	0.4
PLXNB2:SEMA4D	0.5
VEGFA:FLT1	0.5
FGFR3:NECTIN1	0.5
DLK1:NOTCH2	0.5
VEGFA:FLT1 complex	0.5
VEGFA:NRP2	0.5
TTR:DDR1	0.555555555555556
COPA:SORT1	0.6
GRN:SORT1	0.6
VEGFA:NRP1	0.6
NRG1:LSR	0.666666666666667
DLK1:NOTCH1	0.666666666666667
FAM3C:CXADR	0.666666666666667
NECTIN3:NECTIN1	0.7
LAMC1:a6b1 complex	0.7
PLXNB2:SEMA4C	0.714285714285714
TNFSF12:TNFRSF12A	0.714285714285714
FGFR3:EPHA4	0.714285714285714
DLK1:NOTCH3	0.714285714285714
FGFR4:EPHA4	0.75
VEGFB:FLT1	0.75
VEGFB:FLT1 complex	0.75
BMP7:BMR1A AVR2B	0.769230769230769
NRG1:NETO2	0.8
EFNB1:EPHB2	0.8
VEGFA:EPHB2	0.8
APLN:APLNR	0.8
CKLF:LRP6	0.8
VEGFB:NRP1	0.8
FGFR2:EPHA4	0.8
SEMA4G:PLXNB2	0.833333333333333
VEGFA:GRIN2B	0.833333333333333
LAMC1:a7b1 complex	0.833333333333333
BMP2:SMO	0.833333333333333
BMP2:BMR1A AVR2B	0.846153846153846
EFNB2:EPHA4	0.846153846153846
NECTIN3:PVR	0.857142857142857
BMP7:SLAMF1	0.857142857142857
DSC2:DSG2	0.857142857142857
WNT3:FZD7	0.866666666666667
BMP7:BMPR1A BMPR2	0.875
VEGFA:KDR	0.875
EPHB4:EFNB3	0.875
BMP7:ACVR 1A2B receptor	0.888888888888889
NECTIN3:NECTIN2	0.888888888888889
BMP7:PTPRK	0.888888888888889
BMP7:ACVR1 BMPR2	0.888888888888889
FGFR2:NECTIN1	0.888888888888889
BMP7:ACVR 1A2A receptor	0.888888888888889
BMP7:BMR1A ACR2A	0.888888888888889
FAM3C:LAMP1	0.888888888888889
FGFR2:XPR1	0.9
EFNA4:EPHA4	0.928571428571429
EFNB2:EPHB3	0.928571428571429
FGFR1:FGFR2	0.933333333333333
EFNA4:EPHA1	0.941176470588235
WNT5A:FZD6	1
EPHB2:EFNB3	1
WNT2:FZD4	1
CXCL12:CXCR4	1
CXCL12:ACKR3	1
CER1:MRC2	1
BMP8B:PLAUR	1
WNT7B:FZD4	1
L1CAM:L1CAM	1
SIRPA:CD47	1
WNT2:FZD1	1
JAG1:NOTCH3	1
CXCL12:DPP4	1
DLL1:NOTCH1	1
JAG1:NOTCH1	1
WNT7B:FZD1	1
PTN:PLXNB2	1
EFNA1:EPHA4	1
DLL1:NOTCH3	1
FGFR2:FGFR3	1
LEFTY2:TDGF1	1
LEFTY1:TDGF1	1
EPHA4:EFNB3	1
APELA:APLNR	1
GAS6:MERTK	1
FN1:a3b1 complex	1
WNT2:FZD3	1
FGF3:FGFR3	1
SEMA6D:PlexinA1 complex1	1
ERBB3:NRG1	1
FGF3:FGFR4	1
FN1:aVb5 complex	1
L1CAM:a5b1 complex	1
EFNA1:EPHA2	1
EFNA5:EPHB2	1
FGFR1:NCAM1	1
EPHB2:EFNB2	1
SEMA3F:NRP2	1
FGF3:FGFR2	1
WNT2:FZD2	1
DLL3:NOTCH3	1
BMP2:BMR1A ACR2A	1
EPHB3:EFNB3	1
DLL3:NOTCH1	1
PTN:PTPRS	1
TIMP1:FGFR2	1
WNT3:FZD1	1
WNT5A:FZD1	1
DLL1:NOTCH2	1
JAG1:NOTCH2	1
FGF5:FGFR3	1
WNT5A:FZD3	1
WNT5A:FZD5	1
FGF3:FGFR1	1
FN1:a5b1 complex	1
FN1:aVb1 complex	1
WNT5A:FZD2	1
TGFB1:TGFBR3	1
EFNA1:EPHA1	1
NODAL:NODAL receptor	1
BMP2:BMPR1A BMPR2	1
GAS6:TYRO3	1
FGF10:FGFR2	1
EFNA2:EPHA4	1
EFNA5:EPHA4	1
FGF8:FGFR3	1
WNT5A:ROR2	1
WNT5A:PTPRK	1
FGF5:FGFR4	1
ADGRL1:NRG1	1
FGF10:FGFR1	1
DLL3:NOTCH2	1
FGF5:FGFR2	1
PLXNB1:SEMA4D	1
JAM3:JAM3	1
BMP4:BMR1A ACR2A	1
BMP4:BMR1A AVR2B	1
BMP4:BMPR1A BMPR2	1
EFNB2:EPHB4	1
FGF8:FGFR4	1
EFNA3:EPHA4	1
RSPO3:LGR4	1
FGF8:FGFR2	1
PDGFA:PDGFRA	1
EFNA3:EPHA2	1
EFNA4:EPHA2	1
EFNA2:EPHA2	1
EFNA3:EPHA1	1
EFNA5:EPHA2	1
MDK:LRP1	1
MDK:SORL1	1
FGF5:FGFR1	1
FGF8:FGFR1	1
EFNA5:EPHA1	1
CADM1:NECTIN3	1
EFNA2:EPHA1	1
CADM1:CADM1	1
