## Supplemental Table 3 for "COMUNET: a tool to explore and visualize intercellular communication"

pair	presence	dissimilarity
CCL5:CCR5	shared	1
GP1BA:aMb2 complex	shared	1
MDK:SORL1	shared	1
IL1B:ADRB2	shared	1
CD48:CD244	shared	1
TNFSF13:FAS	shared	1
LGALS9:CD47	shared	0.991070090428903
CD47:SIRB1 complex	shared	0.986986515179485
SIRPA:CD47	shared	0.980078927203158
PECAM1:CD38	shared	0.934506857674742
ALOX5:ALOX5AP	shared	0.918768853169478
ANXA1:FPR1	shared	0.908575799895864
LGALS9:SORL1	shared	0.901175495676826
LAIR1:LILRB4	shared	0.872197471402769
LGALS9:SLC1A5	shared	0.871592236808343
CD6:ALCAM	shared	0.870650593884458
LGALS9:CD44	shared	0.868849162201247
THBS1:a2Bb3 complex	shared	0.861852433281005
COPA:SORT1	shared	0.858070148663442
TNFSF13B:TFRC	shared	0.842226924457506
ICAM3:aLb2 complex	shared	0.840575325159246
SPN:SIGLEC1	shared	0.826822052096725
TNFSF10:RIPK1	shared	0.818410466054455
CD1D:LILRB2	shared	0.813229251122037
HLA-F:LILRB1	shared	0.798210617052207
CD55:ADGRE5	shared	0.79658180036912
PTPRC:MRC1	shared	0.792008920912194
aLb2 complex:F11R	shared	0.782113844127621
LAMP1:VSTM1	shared	0.776925323718004
HLA-F:LILRB2	shared	0.776467812633295
CD99:PILRA	shared	0.771235041717629
BTLA:TNFRSF14	shared	0.768469524095494
CD58:CD2	shared	0.759607344731102
TNFSF13:TNFRSF14	shared	0.75266022029235
SEMA4A:PLXND1	shared	0.747830283975458
MDK:LRP1	shared	0.74435714113306
FAM3C:CLEC2D	shared	0.739824740277784
GRN:TNFRSF1B	shared	0.729060350154988
FAM3C:HLA-C	shared	0.719077762796548
MIF:TNFRSF14	shared	0.705561883755993
GRN:TNFRSF1A	shared	0.698950011328517
a4b1 complex:PLAUR	shared	0.698162918545249
GRN:SORT1	shared	0.697179149500995
TNFSF13B:HLA-DPB1	shared	0.694023100360303
LGALS9:LRP1	shared	0.689919063035906
TNFSF13:TNFRSF1A	shared	0.687048224898229
RPS19:C5AR1	shared	0.686538160299188
KLRB1:CLEC2D	shared	0.676915518668217
TGFB1:TGFBR3	shared	0.650544801095356
SELL:SELPLG	shared	0.645661659791112
TNFSF13:TNFRSF17	shared	0.634337262610777
DSC2:DSG2	shared	0.619984806709866
CLEC2B:KLRF1	shared	0.599638490196995
FAM3C:LAMP1	shared	0.597842946053263
TNFSF13:TNFRSF13B	shared	0.587451519036231
COPA:CD74	shared	0.534422834305473
TNFSF13B:TNFRSF17	shared	0.532437359490466
CDH1:aEb7 complex	shared	0.526133297648578
FAM3C:ADGRG5	shared	0.503030303030303
APP:CD74	shared	0.498061578496665
TNFSF13B:TNFRSF13B	shared	0.48730597893976
SELL:CD34	shared	0.469267204626781
MIF:CD74	shared	0.388984958135593
CDH1:KLRG1	shared	0.379279884443493
CCL5:CCR1	shared	0.36359186690438
FLT3LG:FLT3	shared	0.29618952946789
DLL1:NOTCH1	cond1	NA
IGF2:IGF1R	cond1	NA
GAS6:AXL	cond1	NA
PVR:CD226	cond1	NA
IGF1:IGF1R	cond1	NA
BMP8A:BMR1B AVR2A	cond1	NA
CCL28:ACKR2	cond1	NA
GDF7:BMR1B AVR2A	cond1	NA
TIGIT:PVR	cond1	NA
MICA:NKG2D II receptor	cond1	NA
ESAM:ESAM	cond1	NA
IGF2:IDE	cond1	NA
TNFSF10:TNFRSF10B	cond1	NA
DLL1:NOTCH2	cond1	NA
ICAM2:aLb2 complex	cond1	NA
C5:C5AR1	cond1	NA
FN1:a2Bb3 complex	cond1	NA
CCL5:ACKR2	cond1	NA
SPP1:CD44	cond1	NA
CD52:SIGLEC10	cond1	NA
BMP8A:BMPR1B BMPR2	cond1	NA
PVR:CD96	cond1	NA
GDF7:BMPR1B BMPR2	cond1	NA
SPP1:PTGER4	cond1	NA
IGF2:IGF2R	cond1	NA
CKLF:LRP6	cond1	NA
FN1:a5b1 complex	cond1	NA
LAMC1:a6b1 complex	cond1	NA
FN1:a4b7 complex	cond1	NA
PLXNB2:SEMA4D	cond1	NA
SPP1:a4b1 complex	cond1	NA
FN1:a4b1 complex	cond1	NA
TGFB1:TGFbeta receptor1	cond1	NA
TNF:FAS	cond2	NA
CD226:NECTIN2	cond2	NA
MICB:NKG2D II receptor	cond2	NA
GDF11:TGFR AVR2A	cond2	NA
TIGIT:NECTIN2	cond2	NA
CD28:CD86	cond2	NA
TNFSF12:TNFRSF25	cond2	NA
IL10:IL10 receptor	cond2	NA
CSF1:SIRPA	cond2	NA
aXb2 complex:FCER2	cond2	NA
CSF1:SLC7A1	cond2	NA
ENTPD1:ADORA2A	cond2	NA
TNF:TNFRSF1A	cond2	NA
NAMPT:ADORA2A	cond2	NA
aMb2 complex:FCER2	cond2	NA
CSF1:CSF1R	cond2	NA
TNF:RIPK1	cond2	NA
TNFSF14:TNFRSF14	cond2	NA
BAG6:NCR3	cond2	NA
TNFSF10:TNFRSF10C	cond2	NA
CD160:TNFRSF14	cond2	NA
LGALS9:HAVCR2	cond2	NA
TNF:TNFRSF1B	cond2	NA
TNF:VSIR	cond2	NA
HGF:CD44	cond2	NA
PODXL:SELL	cond2	NA
